# Rational strain design with minimal phenotype perturbation

**DOI:** 10.1101/2022.11.14.516382

**Authors:** Bharath Narayanan, Daniel Weilandt, Maria Masid, Ljubisa Miskovic, Vassily Hatzimanikatis

## Abstract

Increased availability of multi-omics data has facilitated the characterization of metabolic phenotypes of cellular organisms. However, devising genetic interventions that drive cellular organisms toward the desired phenotype remains challenging in terms of time, cost, and resources. Kinetic models, in particular, hold great potential for accelerating this task since they can simulate the metabolic responses to environmental and genetic perturbations. Although the challenges in building kinetic models have been well-documented, there exists no consensus on how to use these models for strain design in a computationally tractable manner. A straightforward approach that exhaustively simulates and evaluates putative designs would be impractical, considering the intensive computational requirements when targeting multiple enzymes. We address this issue by introducing a framework to efficiently scout the space of designs while respecting the physiological requirements of the cell. The framework employs mixed-integer linear programming and nonlinear simulations with large-scale nonlinear kinetic models to devise genetic interventions in a scalable manner while accounting for the network effects of these perturbations. More importantly, the framework ensures the engineered strain’s robustness by maintaining its phenotype close to that of the reference strain. We use the framework to improve the production of anthranilate, a precursor for pharmaceutical drugs, in *E. coli*. The devised strategies include eight previously experimentally validated targets and also novel designs suitable for experimental implementation. As an essential part of the future design-build-test-learn cycles, we anticipate that this novel framework will enable high throughput designs and accelerated turnover in biotechnological processes.
