## Supplementary material for "Rational strain design with minimal phenotype perturbation": Reaction information

### Sheet: reaction mechanisms
Reaction ID	Reaction	Mechanism
ATPS4rpp	adp_c + 4.0 h_p + pi_c <=> atp_c + h2o_c + 3.0 h_c	Bi Uni Reversible Hill
ACALD	acald_c + coa_c + nad_c <=> accoa_c + h_c + nadh_c	Convenience Kinetics
ADK1	amp_c + atp_c <=> 2.0 adp_c	Convenience Kinetics
ANS	chor_c + gln-L_c --> anth_c + glu-L_c + h_c + pyr_c	Convenience Kinetics
GAPD	g3p_c + nad_c + pi_c <=> 13dpg_c + nadh_c	Convenience Kinetics
GLCabcpp	atp_c + glc-D_p + h2o_c --> adp_c + glc-D_c + h_c + pi_c	Convenience Kinetics
GLUDy	glu-L_c + h2o_c + nadp_c <=> akg_c + h_c + nadph_c + nh4_c	Convenience Kinetics
GLUabcpp	atp_c + glu-L_p + h2o_c --> adp_c + glu-L_c + h_c + pi_c	Convenience Kinetics
GND	6pgc_c + nadp_c --> co2_c + nadph_c + ru5p-D_c	Convenience Kinetics
ICDHyr	icit_c + nadp_c <=> akg_c + co2_c + nadph_c	Convenience Kinetics
ME1	mal-L_c + nad_c --> co2_c + nadh_c + pyr_c	Convenience Kinetics
ME2	mal-L_c + nadp_c --> co2_c + nadph_c + pyr_c	Convenience Kinetics
PIuabcpp	atp_c + h2o_c + pi_p --> adp_c + h_c + 2.0 pi_c	Convenience Kinetics
PPCK	atp_c + h_c + oaa_c --> adp_c + co2_c + pep_c	Convenience Kinetics
PPND	nad_c + pphn_c --> 34hpp_c + co2_c + nadh_c	Convenience Kinetics
PPS	atp_c + h2o_c + pyr_c --> amp_c + h_c + pep_c + pi_c	Convenience Kinetics
AKGDH	akg_c + coa_c + nad_c --> co2_c + nadh_c + succoa_c	Generalized Reversible Hill (n=1)
ALCD2x	etoh_c + nad_c <=> acald_c + h_c + nadh_c	Generalized Reversible Hill (n=1)
CS	accoa_c + h2o_c + oaa_c --> cit_c + coa_c + h_c	Generalized Reversible Hill (n=1)
DDPA	e4p_c + h2o_c + pep_c --> 2dda7p_c + h_c + pi_c	Generalized Reversible Hill (n=1)
G6PDH2r	g6p_c + nadp_c <=> 6pgl_c + h_c + nadph_c	Generalized Reversible Hill (n=1)
GLCptspp	glc-D_p + pep_c --> g6p_c + pyr_c	Generalized Reversible Hill (n=1)
GLNS	atp_c + glu-L_c + nh4_c --> adp_c + gln-L_c + h_c + pi_c	Generalized Reversible Hill (n=1)
HEX1	atp_c + glc-D_c --> adp_c + g6p_c	Generalized Reversible Hill (n=1)
LDH_D	lac-D_c + nad_c <=> h_c + nadh_c + pyr_c	Generalized Reversible Hill (n=1)
MALS	accoa_c + glx_c + h2o_c --> coa_c + h_c + mal-L_c	Generalized Reversible Hill (n=1)
MDH	mal-L_c + nad_c <=> h_c + nadh_c + oaa_c	Generalized Reversible Hill (n=1)
NADTRHD	nad_c + nadph_c --> nadh_c + nadp_c	Generalized Reversible Hill (n=1)
PDH	coa_c + nad_c + pyr_c --> accoa_c + co2_c + nadh_c	Generalized Reversible Hill (n=1)
PFK	atp_c + f6p_c --> adp_c + fdp_c	Generalized Reversible Hill (n=1)
PFK_3	atp_c + s7p_c --> adp_c + s17bp_c	Generalized Reversible Hill (n=1)
PFL	coa_c + pyr_c --> accoa_c + for_c	Generalized Reversible Hill (n=1)
PGCD	3pg_c + nad_c --> 3php_c + h_c + nadh_c	Generalized Reversible Hill (n=1)
PGK	3pg_c + atp_c + h_c <=> 13dpg_c + adp_c	Generalized Reversible Hill (n=1)
PHETA1	akg_c + phe-L_c <=> glu-L_c + phpyr_c	Generalized Reversible Hill (n=1)
PPC	co2_c + h2o_c + pep_c --> 2.0 h_c + oaa_c + pi_c	Generalized Reversible Hill (n=1)
PRPPS	atp_c + r5p_c <=> amp_c + prpp_c	Generalized Reversible Hill (n=1)
PSCVT	pep_c + skm5p_c <=> 3psme_c + h_c + pi_c	Generalized Reversible Hill (n=1)
PSERT	3php_c + glu-L_c --> akg_c + pser-L_c	Generalized Reversible Hill (n=1)
PYK	adp_c + pep_c --> atp_c + pyr_c	Generalized Reversible Hill (n=1)
SHK3Dr	3dhsk_c + h_c + nadph_c <=> nadp_c + skm_c	Generalized Reversible Hill (n=1)
SHKK	atp_c + skm_c --> adp_c + skm5p_c	Generalized Reversible Hill (n=1)
SUCDi	q8_c + succ_c --> fum_c + q8h2_c	Generalized Reversible Hill (n=1)
SUCOAS	atp_c + coa_c + succ_c <-- adp_c + pi_c + succoa_c	Generalized Reversible Hill (n=1)
TALA	g3p_c + s7p_c --> e4p_c + f6p_c	Generalized Reversible Hill (n=1)
THD2pp	2.0 h_p + nadh_c + nadp_c --> 2.0 h_c + nad_c + nadph_c	Generalized Reversible Hill (n=1)
TKT1	r5p_c + xu5p-D_c --> g3p_c + s7p_c	Generalized Reversible Hill (n=1)
TKT2	e4p_c + xu5p-D_c <-- f6p_c + g3p_c	Generalized Reversible Hill (n=1)
TYRTA	akg_c + tyr-L_c <=> 34hpp_c + glu-L_c	Generalized Reversible Hill (n=1)
ATPM	atp_c + h2o_c --> adp_c + h_c + pi_c	Irreversible Michaelis Menten
CYTBDpp	2.0 h_c + 0.5 o2_c + q8h2_c --> h2o_c + 2.0 h_p + q8_c	Irreversible Michaelis Menten
CYTBO3_4pp	4.0 h_c + 0.5 o2_c + q8h2_c --> h2o_c + 4.0 h_p + q8_c	Irreversible Michaelis Menten
FDH4pp	for_p + 2.0 h_c + q8_c --> co2_p + h_p + q8h2_c	Irreversible Michaelis Menten
NADH16pp	4.0 h_c + nadh_c + q8_c --> 3.0 h_p + nad_c + q8h2_c	Irreversible Michaelis Menten
NADH5	h_c + nadh_c + q8_c --> nad_c + q8h2_c	Irreversible Michaelis Menten
LMPD_biomass_c_1_420	1898338.0 accoa_c + 34064406.5 atp_c + 2476.0 ca2_p + 111.5 cbl1_p + 1226.5 chor_c + 2476.0 cl_p + 12.0 cobalt2_p + 4075.5 colipa_e + 337.0 cu2_p + 81961.5 dhap_c + 111.5 e4p_c + 35728.0 f6p_c + 7763.5 fe3_p + 479775.0 for_c + 3536.0 g3p_c + 97471.0 g6p_c + 853532.5 gln-L_c + 2767853.0 glu-L_c + 2476.0 glu-L_p + 77093.5 glycogenn1_c + 27181625.0 h2o_c + 11434.0 h2o_p + 229057.5 h_p + 92845.0 k_p …	Irreversible Michaelis Menten
ACALDtex	acald_e <=> acald_p	Reversible Mass Action
ACtex	ac_e <=> ac_p	Reversible Mass Action
AKGtex	akg_e <=> akg_p	Reversible Mass Action
CO2tex	co2_e <=> co2_p	Reversible Mass Action
D-LACtex	lac-D_e <=> lac-D_p	Reversible Mass Action
ETOHtex	etoh_e <=> etoh_p	Reversible Mass Action
FORtex	for_e <=> for_p	Reversible Mass Action
GLCtex	glc-D_e <=> glc-D_p	Reversible Mass Action
GLUtex	glu-L_e <=> glu-L_p	Reversible Mass Action
Htex	h_e <=> h_p	Reversible Mass Action
MALtex	mal-L_e <=> mal-L_p	Reversible Mass Action
NH4tex	nh4_e <=> nh4_p	Reversible Mass Action
O2tex	o2_e <=> o2_p	Reversible Mass Action
PHEtex	phe-L_e <=> phe-L_p	Reversible Mass Action
PYRtex	pyr_e <=> pyr_p	Reversible Mass Action
SERtex	ser-L_e <=> ser-L_p	Reversible Mass Action
SUCCtex	succ_e <=> succ_p	Reversible Mass Action
TRPtex	trp-L_e <=> trp-L_p	Reversible Mass Action
TYRtex	tyr-L_e <=> tyr-L_p	Reversible Mass Action
ANTHtex	anth_c <=> anth_e	Reversible Mass Action
ACALDtpp	acald_p <=> acald_c	Reversible Michaelis Menten
ACONTa	cit_c <=> acon-C_c + h2o_c	Reversible Michaelis Menten
ACONTb	acon-C_c + h2o_c <=> icit_c	Reversible Michaelis Menten
ACt2rpp	ac_p + h_p <=> ac_c + h_c	Reversible Michaelis Menten
AKGt2rpp	akg_p + h_p <=> akg_c + h_c	Reversible Michaelis Menten
CBL1tonex	cbl1_e + h_p --> cbl1_p + h_c	Reversible Michaelis Menten
CHORM	chor_c --> pphn_c	Reversible Michaelis Menten
CO2tpp	co2_p <=> co2_c	Reversible Michaelis Menten
D-LACt2pp	h_p + lac-D_p <=> h_c + lac-D_c	Reversible Michaelis Menten
DHQTi	3dhq_c --> 3dhsk_c + h2o_c	Reversible Michaelis Menten
ENO	2pg_c <=> h2o_c + pep_c	Reversible Michaelis Menten
ETOHtrpp	etoh_p <=> etoh_c	Reversible Michaelis Menten
FORt2pp	for_p + h_p --> for_c + h_c	Reversible Michaelis Menten
FORtppi	for_c --> for_p	Reversible Michaelis Menten
FUM	fum_c + h2o_c <=> mal-L_c	Reversible Michaelis Menten
GLCt2pp	glc-D_p + h_p --> glc-D_c + h_c	Reversible Michaelis Menten
GLUt2rpp	glu-L_p + h_p <=> glu-L_c + h_c	Reversible Michaelis Menten
MALt2_2pp	2.0 h_p + mal-L_p --> 2.0 h_c + mal-L_c	Reversible Michaelis Menten
MALt2_3pp	3.0 h_p + mal-L_p --> 3.0 h_c + mal-L_c	Reversible Michaelis Menten
MALt3pp	h_p + mal-L_c --> h_c + mal-L_p	Reversible Michaelis Menten
NH4tpp	nh4_p <=> nh4_c	Reversible Michaelis Menten
O2tpp	o2_p <=> o2_c	Reversible Michaelis Menten
PGI	g6p_c <=> f6p_c	Reversible Michaelis Menten
PGL	6pgl_c + h2o_c --> 6pgc_c + h_c	Reversible Michaelis Menten
PGM	2pg_c <=> 3pg_c	Reversible Michaelis Menten
PHEt2rpp	h_p + phe-L_p <=> h_c + phe-L_c	Reversible Michaelis Menten
PIt2rpp	h_p + pi_p --> h_c + pi_c	Reversible Michaelis Menten
PItex	pi_e <=> pi_p	Reversible Michaelis Menten
PYRt2rpp	h_p + pyr_p <=> h_c + pyr_c	Reversible Michaelis Menten
RPE	ru5p-D_c --> xu5p-D_c	Reversible Michaelis Menten
RPI	r5p_c <=> ru5p-D_c	Reversible Michaelis Menten
SERt2rpp	h_p + ser-L_p <=> h_c + ser-L_c	Reversible Michaelis Menten
SUCCt2_2pp	2.0 h_p + succ_p --> 2.0 h_c + succ_c	Reversible Michaelis Menten
SUCCt2_3pp	3.0 h_p + succ_p --> 3.0 h_c + succ_c	Reversible Michaelis Menten
SUCCt3pp	h_p + succ_c --> h_c + succ_p	Reversible Michaelis Menten
TPI	dhap_c <=> g3p_c	Reversible Michaelis Menten
TRPt2rpp	h_p + trp-L_p <=> h_c + trp-L_c	Reversible Michaelis Menten
TYRt2rpp	h_p + tyr-L_p <=> h_c + tyr-L_c	Reversible Michaelis Menten
CHORS	3psme_c --> chor_c + h_c + pi_c	Uni Bi Reversible Hill
COLIPAabctex	atp_c + colipa_p + h2o_c --> adp_c + colipa_e + h_c + pi_c	Uni Bi Reversible Hill
DHQS	2dda7p_c --> 3dhq_c + h_c + pi_c	Uni Bi Reversible Hill
FBA	fdp_c --> dhap_c + g3p_c	Uni Bi Reversible Hill
FBA3	s17bp_c <=> dhap_c + e4p_c	Uni Bi Reversible Hill
FBP	fdp_c + h2o_c --> f6p_c + h_c + pi_c	Uni Bi Reversible Hill
ICL	icit_c --> glx_c + succ_c	Uni Bi Reversible Hill
PPNDH	h_c + pphn_c --> co2_c + h2o_c + phpyr_c	Uni Bi Reversible Hill
PSP_L	h2o_c + pser-L_c --> h_c + pi_c + ser-L_c	Uni Bi Reversible Hill

### Sheet: regulatory information
Reaction ID	Regulator	Type of regulation
ACALD	nad_c	activation
ACALD	amp_c	competitive inhibition
ADK1	amp_c	competitive inhibition
ANS	trp_L_c	competitive inhibition
CHORM	acon_C_c	competitive inhibition
CHORM	cit_c	competitive inhibition
CHORM	phe_L_c	competitive inhibition
CHORM	tyr_L_c	competitive inhibition
CHORM	chor_c	competitive inhibition
DDPA	phe_L_c	mixed inhibition
DHQTi	succ_c	competitive inhibition
FBA	cit_c	activation
FBA	pep_c	activation
FBA	dhap_c	mixed inhibition
FBP	pep_c	activation
FBP	fdp_c	competitive inhibition
FBP	g6p_c	competitive inhibition
FBP	pi_c	competitive inhibition
FBP	adp_c	mixed inhibition
FBP	amp_c	mixed inhibition
FUM	cit_c	competitive inhibition
G6PDH2r	nadh_c	competitive inhibition
G6PDH2r	nadph_c	mixed inhibition
GLNS	amp_c	competitive inhibition
GLNS	ser_L_c	competitive inhibition
GLNS	trp_L_c	competitive inhibition
GLUDy	amp_c	activation
GLUDy	atp_c	activation
GND	atp_c	competitive inhibition
GND	nadp_c	competitive inhibition
GND	coa_c	competitive inhibition
GND	fdp_c	mixed inhibition
GND	ru5p_D_c	mixed inhibition
ICDHyr	glx_c	competitive inhibition
ICDHyr	oaa_c	competitive inhibition
ICDHyr	pep_c	mixed inhibition
ICL	_3pg_c	competitive inhibition
ICL	acon_C_c	competitive inhibition
ICL	akg_c	competitive inhibition
ICL	pep_c	competitive inhibition
ICL	succ_c	competitive inhibition
ICL	icit_c	mixed inhibition
LDH_D	atp_c	mixed inhibition
ME1	accoa_c	competitive inhibition
ME1	atp_c	competitive inhibition
ME1	oaa_c	competitive inhibition
ME1	succ_c	competitive inhibition
ME1	coa_c	competitive inhibition
PGCD	nadh_c	competitive inhibition
PGCD	ser_L_c	competitive inhibition
PGI	pep_c	competitive inhibition
PGI	_6pgc_c	mixed inhibition
PGK	_3pg_c	activation
PGK	atp_c	activation
PPC	accoa_c	activation
PPC	fdp_c	activation
PPC	cit_c	competitive inhibition
PPC	fum_c	competitive inhibition
PPC	mal_L_c	competitive inhibition
PPC	succ_c	competitive inhibition
PPCK	atp_c	competitive inhibition
PPCK	dhap_c	competitive inhibition
PPCK	f6p_c	competitive inhibition
PPCK	fdp_c	competitive inhibition
PPCK	g3p_c	competitive inhibition
PPCK	nadh_c	competitive inhibition
PPCK	pep_c	competitive inhibition
PPND	amp_c	competitive inhibition
PPND	cit_c	competitive inhibition
PPND	nadh_c	competitive inhibition
PPND	tyr_L_c	competitive inhibition
PPND	_34hpp_c	competitive inhibition
PPNDH	acon_C_c	competitive inhibition
PPNDH	cit_c	competitive inhibition
PPNDH	phe_L_c	competitive inhibition
PPS	adp_c	competitive inhibition
PPS	akg_c	competitive inhibition
PPS	amp_c	competitive inhibition
PPS	atp_c	competitive inhibition
PPS	mal_L_c	competitive inhibition
PPS	oaa_c	competitive inhibition
PPS	pep_c	competitive inhibition
PRPPS	adp_c	competitive inhibition
PSCVT	pep_c	competitive inhibition
PSCVT	pyr_c	competitive inhibition
PSCVT	_3psme_c	competitive inhibition
PSP_L	ser_L_c	competitive inhibition
RPI	amp_c	mixed inhibition
SUCOAS	adp_c	competitive inhibition
SUCOAS	akg_c	competitive inhibition
SUCOAS	atp_c	competitive inhibition
SUCOAS	nadh_c	competitive inhibition
SUCOAS	succ_c	competitive inhibition
TALA	pi_c	competitive inhibition
